# Spatial multi-omics of multiple myeloma uncovers niche-dependent pro-myeloma and immunosuppressive signaling in the bone marrow and extramedullary lesions

**DOI:** 10.64898/2026.03.23.713195

**Authors:** Denis J Ohlstrom, Marina E Michaud, Mojtaba Bakhtiari, Junia Vieira Dos Santos, William C Pilcher, Alden Staub, Sarthak Satpathy, Katherine Ferguson, Sowmitri Mantrala, Seunghee Kim-Schulze, Zhihong Chen, Sagar Lonial, Melissa L Kemp, Daniel Sherbenou, Alessandro Lagana, David L Jaye, Ajay K Nooka, Samir Parekh, Manoj K Bhasin

**Affiliations:** Coulter Department of Biomedical Engineering, Georgia Institute of Technology, Atlanta, GA, USA; Department of Pediatrics, Emory School of Medicine, Atlanta, GA, USA; Tisch Cancer Center, Department of Hematology and Oncology, Precision Immunology Institute, Genetics and Genomic Sciences, Icahn School of Medicine at Mount Sinai, New York, NY, USA; Department of Biomedical Informatics, Emory School of Medicine, Atlanta, GA, USA; Tisch Cancer Institute, Department of Immunology and Immunotherapy, Human Immune Monitoring Center (HIMC), Icahn School of Medicine at Mount Sinai, New York, NY, USA; Aflac Cancer and Blood Disorders Center, Children’s Healthcare of Atlanta, Atlanta, GA, USA; University of Colorado Denver-Anschutz Medical Campus, Aurora, CO; Department of Pathology and Laboratory Medicine, Emory University, Atlanta, GA 30322, USA; Department of Hematology Oncology, Emory School of Medicine, Atlanta, GA, USA; Division of Nephrology, The Ohio State University Wexner Medical Center, Columbus, Ohio, USA

**Keywords:** Multiple Myeloma, Immune Microenvironment, Risk Stratification, Single-Cell, Transcriptome, Exhaustion

## Abstract

Multiple myeloma (MM) is a plasma cell malignancy shaped by dynamic interactions between MM cells and non-malignant cells in the immune microenvironment. To spatially profile the influence of cellular context on MM and immune cell expression, we developed a multimodal framework integrating 10x Genomics Visium HD, 10x Genomics Xenium, and clinically annotated single-cell RNA (scRNA-seq) sequencing datasets. Visium HD enabled unbiased, whole transcriptome, spatial discovery at 16 µm resolution, Xenium provided orthogonal validation at single-cell resolution, and scRNA-seq extended findings by mapping spatial labels and leveraging the greater sequencing depth. We developed a custom framework for cell type annotation within Visium HD spatial bins. Our approach enabled identification of plasma cell-dense niches enriched for non-canonical Wnt signaling, associated with gene expression supporting cell adhesion mediated drug resistance, inferior progression-free survival, and extramedullary lesions. Immune cells within these neighborhoods exhibited suppressed transcriptional states, including increased inhibitory receptor expression such as *LAG3*. Utilizing the niche-driven transcriptional states in MM and immune cells, we were able to develop a 15-gene signature independently predictive of progression free survival (HR = 2.00, p < 0.0001). Collectively, this study demonstrates the potential of integrated spatial and single-cell transcriptomics to define niche-specific programs supporting MM progression.
