## Supplemental Table 1 for "Spatial multi-omics of multiple myeloma uncovers niche-dependent pro-myeloma and immunosuppressive signaling in the bone marrow and extramedullary lesions"

### Sheet: in
Rank	Gene	HR	CI_lower	CI_upper	CoxPH_pvalue	Compartment
1	CD37	0.773	0.67	0.892	0.0004	B
2	AHSP	0.731	0.611	0.875	0.0006	Erythroid
3	TUBG1	1.311	1.11	1.54	0.0012	Erythroid
4	PLPP5	0.758	0.64	0.898	0.0013	B
5	TMSB10	0.757	0.632	0.907	0.0025	B
6	EPS15	1.339	1.1	1.62	0.0029	T
7	RNF213	1.363	1.09	1.7	0.0062	T
8	HNRNPA3	1.304	1.08	1.58	0.0064	T
9	STK25	1.305	1.08	1.58	0.0065	T
10	AEBP2	1.275	1.07	1.52	0.0078	T
11	TNS3	1.414	1.09	1.83	0.0081	Stromal
12	PPP1R16B	1.247	1.06	1.47	0.0085	T
13	PRAM1	0.803	0.681	0.946	0.0086	Granulocytes
14	TCL1A	0.798	0.673	0.947	0.0096	B
15	PPDPF	0.789	0.658	0.945	0.0101	T
16	SNRNP200	1.327	1.07	1.65	0.0106	T
17	RNPS1	1.253	1.04	1.5	0.0151	T
18	BIRC3	0.816	0.692	0.962	0.0153	B
19	HERPUD2	1.227	1.04	1.45	0.0156	T
20	MAP4K1	1.282	1.05	1.57	0.0169	T
21	PPP2R5C	1.237	1.04	1.47	0.0172	T
22	DR1	1.228	1.04	1.46	0.0173	T
23	PARP8	1.213	1.03	1.43	0.0203	T
24	BPI	0.801	0.664	0.966	0.0204	Granulocytes
25	SUSD3	0.812	0.679	0.972	0.0234	T
26	FUS	1.266	1.03	1.56	0.0251	T
27	DEFA3	1.174	1.02	1.35	0.026	T
28	ANP32E	1.25	1.03	1.52	0.0262	Erythroid
29	SLC44A1	1.276	1.03	1.58	0.0267	Stromal
30	RAB2B	1.231	1.02	1.48	0.0275	T
31	NOP53	0.777	0.62	0.972	0.0276	T
32	UBB	1.206	1.02	1.43	0.0279	T
33	MYO1G	1.22	1.02	1.46	0.0288	T
34	MFSD10	1.188	1.02	1.39	0.0289	T
35	UHMK1	1.227	1.02	1.47	0.0289	T
36	UQCRB	0.81	0.669	0.981	0.0308	T
37	LAG3	1.227	1.02	1.48	0.0318	T
38	CNOT9	1.263	1.02	1.57	0.0336	T
39	ZNF276	1.235	1.02	1.5	0.0338	T
40	EXOC2	1.197	1.01	1.42	0.0372	T
41	MED23	1.206	1.01	1.44	0.0381	T
42	GP9	1.213	1.01	1.46	0.039	Megakaryocyte
43	C9orf78	1.191	1.01	1.41	0.0392	T
44	SLC2A1	0.831	0.696	0.993	0.0414	B
45	IDH2	0.825	0.685	0.993	0.0417	Erythroid
46	CD74	0.822	0.68	0.993	0.0417	B
47	LMNB2	1.181	1.01	1.39	0.043	T
48	HNRNPDL	1.203	1.01	1.44	0.0434	T
49	DDX5	1.246	1.01	1.54	0.0443	T
50	HBA2	0.838	0.704	0.996	0.0453	Erythroid
51	TOMM7	0.849	0.723	0.997	0.0464	T
52	MYB	0.845	0.717	0.998	0.0467	Granulocytes
53	GCC2	1.186	1	1.4	0.0471	T
