## Supplemental Table 2 for "Spatial multi-omics of multiple myeloma uncovers niche-dependent pro-myeloma and immunosuppressive signaling in the bone marrow and extramedullary lesions"

### Sheet: Sheet1
Spatial Concordance Labels	Original Single-cell Labels
"compartment"	"major_cell_types"	"cellID_short"
B	BEry	B_mem
	BEry	B_naive
	BEry	B_pro
	BEry	B_Unswitched_mem
	BEry	B_trns
	BEry	B_imm
	BEry	B_preSm
	BEry	B_preLg
cDC	Myeloid	cDC2
	Myeloid	cDC1
Erythroid	BEry	Ery.4
	BEry	Ery.2
	BEry	EB_MKi67_1
	BEry	EB
	BEry	Ery.5
	BEry	Ery.3
	BEry	Ery.9
	BEry	Ery.6
	BEry	Ery.0
	BEry	Ery.1
	BEry	EB_MKi67_2
	BEry	Ery.8
Granulocytes	Myeloid	Neutrophil_RPS/RPL
	Myeloid	GMP
	Myeloid	Granulocyte
	Myeloid	Neutrohpil_ARG1
Megakaryocyte	BEry	MegaK
Monocyte	Myeloid	CD14+Mono_hypo
	Myeloid	CD14+Mono_S100A
	Myeloid	CD16+Mono
	Myeloid	CD14+Mono_pro-inflam
	Myeloid	CD14+Mono_CTSS
	Myeloid	CD14+Mono_IFN
NK	NkT	NK_CD56bright
	NkT	NK_CD56dim
	NkT	NK_resident
	NkT	NK_adp
pDC	BEry	pDCs_a
	Myeloid	pDCs_b
Plasma	Plasma	Pc_JUN
	Plasma	Pc_IGKC
	Plasma	Dbl16
	Plasma	Pc_HBB_S100A8
	Plasma	Pc_MALAT1
	Plasma	Dbl15
	Plasma	Pc_EIF1
	Plasma	Pc_CD74
	Plasma	Pc_HBB_HMGB1
	Plasma	Pc_IGHV3
	Plasma	Pc_ATF5
	Plasma	Pc_MT-CO2
	Plasma	Pc_IFI27
	Plasma	Dbl14
	Plasma	Dbl13
	Plasma	Pc_IGKV4
	Plasma	Pc_BCMA
	Plasma	Pc_IGHG3
	Plasma	Pc_PPM1K
	Plasma	Pc_NOL4
	Plasma	Pc_CCDC88A
	Plasma	Pc_IGHA1
	Plasma	Pc_PUS3
	Plasma	Pc_MPO
Stromal	Fibroblast	Fibro
T	NkT	CD4_Tn
	NkT	CD4_Th
	NkT	CD4_Tcm_NFKBIA
	NkT	CD4_Teff
	NkT	CD4_Teff_TNF
	NkT	CD8_Tn
	NkT	CD4_Tcm_KLRB1
	NkT	CD8_Tem_NFKB
	NkT	CD8_Tcm_GZMK
	NkT	CD8_Tcm
	NkT	CD8_Teff_TNF
	NkT	CD8_Teff_HLA
	NkT	CD8_T_adp
	NkT	CD4_Tcm_IFN
	NkT	CD8_Tem
	NkT	CD8_Teff
	NkT	CD4_Th_LEF1
	NkT	CD8_T_Apoptotic
	NkT	CD4_Tem_IFN
	NkT	CD4_CTL
	NkT	CD8_Tem_IFN
	NkT	CD8_Teff_b
	NkT	CD8_Teff_c
	NkT	CD8_T_adp_b
Not used	BEry	HSC
	BEry	Dbl5
	BEry	Dbl4
	NkT	Dbl11
	Myeloid	Macro/Mono
	Myeloid	Dbl8
	Myeloid	Dbl10
	BEry	Dbl2
	NkT	Treg
	BEry	Dbl7
	Myeloid	Dbl9
	NkT	MAIT
	NkT	Dbl12
	BEry	MastC
	BEry	Dbl1
	BEry	Dbl6
	BEry	Dbl3
	Myeloid	M2_Macro
